# Liposomal DAGLβ Inhibitor Shows Substantial Antinociceptive Potency Mediated by AMPK in a Neuropathic Pain Mouse Models

**DOI:** 10.64898/2026.10.15.758837

**Authors:** Liam A. Babcock, Madeline Gunawardena, Payton E. Lowrey, Rudra Pangeni, McKenzie Hall, Michael Taylor, Saniya Chethan, Sara M. Herz, Dayna A. Adeso, Olivia L. Murtagh, Qingguo Xu, Ku-Lung Hsu, Aron H. Lichtman

**Affiliations:** Department of Pharmacology & Toxicology, Virginia Commonwealth University, Richmond, VA, USA, 23298, USA; Department of Pharmaceutics, Virginia Commonwealth University, Richmond, VA, 23298, USA; Department of Chemistry, University of Texas at Austin, Austin, TX, 78712, USA; Department of Pharmaceutical Sciences, Philadelphia College of Osteopathic Medicine, Suwanee, GA, 30024, USA; Department of Ophthalmology, Biomedical Engineering, Pediatrics, Center for Drug Discovery, and Massey Comprehensive Cancer Center, Virginia Commonwealth University, Richmond, VA, 23298, USA

**Keywords:** KT109, Antinociception, Cannabinoid, AMPK, Inflammation, Analgesic

## Abstract

Diacylglycerol lipase-beta (DAGLβ), a biosynthetic enzyme for the endocannabinoid 2-arachidonoylglycerol (2-AG), is highly expressed in macrophages and serves as a potential contributor to inflammatory and hypernociceptive responses. Moreover, the DAGLβ inhibitor KT109 produces antinociceptive effects in various rodent pain models, and its liposome formulation dramatically increases its antinociceptive potency in a lipopolysaccharide mouse model of inflammatory pain compared to free KT109. Here, we further optimized the liposomal KT109 formulation through adjustment of lipid composition and improved processing, achieving 100-fold higher drug encapsulation efficiency than the previous formulation, uniform size distribution, and excellent storage stability. Further, the second generation liposomal KT109 showed remarkable potency (ED50 [95% CL] = 0.226 [0.113-0.454] mg/kg) in a mouse model of paclitaxel-induced neuropathic pain, compared to free KT109 (ED50 [95% CL] = 31 [21–46] mg/kg). Liposomal KT109 (0.4 mg/kg) fully reversed paclitaxel-induced mechanical hypersensitivity for up to 24 hours, and its antinociceptive effects were sustained following a week of daily injections, with no detectable tolerance. In addition, the adenosine monophosphate-activated protein kinase (AMPK) inhibitor, dorsomorphin, prevented the antinociceptive effects of KT109, which is consistent with previous work demonstrating AMPK activation mediates the antinociceptive phenotype of DAGLβ knockout mice.

**Graphical Abstract:** 
