## Supplemental Data Set for "Liposomal DAGLβ Inhibitor Shows Substantial Antinociceptive Potency Mediated by AMPK in a Neuropathic Pain Mouse Models"

### Sheet: +LPS insoluble
ND=not detected		Insoluble Fraction +LPS
	Proteins	LOG2FC	Lip-KT109/ Vehicle		Proteins	LOG2FC	Free KT109/ Vehicle
	ABHD17B	0.090402	0.204241		ABHD17B	-0.05939	1.90541
	PAFAH1B3	0.044977	0.110949		PAFAH1B3	-0.1078	1.74654
	LDAH	ND	ND		LDAH	0.099856	0.544741
	PNPLA6	0.074049	0.620265		PNPLA6	-0.43245	3.51667
	ABHD13	0.234706	3.23779		ABHD13	0.134002	2.56389
	FAAH	-0.78008	1.57876		FAAH	-1.43181	5.69518
	PPT1	0.048236	0.096683		PPT1	0.102098	0.44632
	APEH	-0.06794	0.242548		APEH	-0.05589	0.348791
	RBBP9	-0.00289	0.006799		RBBP9	ND	ND
	DDHD1	0.270629	0.477059		DDHD1	-0.12134	0.369142
	ESD	0.306457	0.558025		ESD	-0.3523	0.724689
	ABHD1	0.17078	0.592113		ABHD1	-0.34862	3.18044
	PNPLA7	0.012449	0.99218		PNPLA7	0.075875	1.17242
	LACTB	0.034685	0.090356		LACTB	-0.24127	0.346276
	SEC23IP	-0.38145	1.36592		SEC23IP	-0.02278	0.332337
	PGAP1	0.020532	0.254092		PGAP1	0.12521	0.675701
	PPME1	-0.15628	0.468624		PPME1	-0.08467	1.23737
	SIAE	-0.36711	0.888471		SIAE	0.098509	0.261312
	FASN	-0.2822	3.80838		FASN	-0.11144	0.940744
	DDHD2	0.34861	0.739612		DDHD2	-0.24241	3.16295
	LYPLA1	0.215368	0.381985		LYPLA1	-0.40545	2.42293
	NCEH1	0.505213	0.607658		NCEH1	0.056121	0.525385
	PLA2G15	-0.34251	1.1575		PLA2G15	-0.96203	3.17386
	PREPL	0.027626	0.055705		PREPL	0.061661	0.195313
	ABHD16A	0.197027	1.7786		ABHD16A	0.154021	2.13408
	SCPEP1	-0.25958	2.21977		SCPEP1	-0.1692	0.561153
	CYCS	0.016259	0.034402		CYCS	0.159629	0.380518
	DPP9	-0.06441	0.25033		DPP9	-0.04246	0.433903
	ABHD6	-2.10988	4.65572		ABHD6	-1.7147	5.54484
	ACOT6	-0.04742	0.134033		ACOT6	0.107911	0.463958
	ABHD12	0.153157	1.97189		ABHD12	0.060278	0.285135
	LIPG	-0.42792	0.852623		LIPG	0.243669	0.716024
	DPP8	0.05427	0.190799		DPP8	-0.01013	0.071752
	PRCP	-0.0504	0.146176		PRCP	0.040776	0.241652
	CTSA	-0.11456	0.334672		CTSA	0.107018	0.299464
	QRSL1	-0.24697	0.527424		QRSL1	-0.0862	1.6355
	ABHD10	0.033276	0.029727		ABHD10	-0.07349	0.289763
	OVCA2	-0.04742	0.153905		OVCA2	0.053343	0.223986
	DAGL	-0.7867	4.10701		DAGL	-1.77761	5.57694
	PAFAH1B2	-0.04097	0.134399		PAFAH1B2	-0.11299	0.668871
	PAFAH2	-0.29277	1.77821		PAFAH2	-1.32916	4.69299
	DPP7	-0.25326	0.730023		DPP7	0.070389	0.569246
	ABHD11	-0.09234	0.173539		ABHD11	-0.11925	0.297814
	PREP	-0.11873	0.6802		PREP	-0.17571	1.52012
	ABHD17C	0.066721	0.441633		ABHD17C	-0.05589	0.741326
	ABHD17A	0.123445	0.228665		ABHD17A	0.102098	0.550885
	IAH1	-0.26998	4.99212		IAH1	-0.34924	3.066
	LPL	-0.29277	0.838752		LPL	0.182692	0.350629
	LIPA	0.021953	0.224149		LIPA	0.379251	1.82656
	PPT2	0.073592	0.284457		PPT2	0.148826	0.249251
	ABHD4	0.16092	0.499809		ABHD4	0.090853	0.553555
	PNPLA8	0.018634	0.038792		PNPLA8	0.071763	1.04122
	TEX30	-0.31833	0.636989		TEX30	-0.09902	1.75886
	LYPLA2	0.079065	0.205872		LYPLA2	-0.1403	0.268733
	LIPE	-0.01937	0.123987		LIPE	-0.39025	3.01847
	PLA2G4A	0.062122	0.327982		PLA2G4A	0.006717	0.044006
	ACOT2	-0.1665	0.975314		ACOT2	-0.08773	0.324971
	PLA2G6	ND	ND		PLA2G6	0.038436	0.177839

### Sheet: -LPS insoluble
ND=not detected		Insoluble Fraction -LPS
	Proteins	LOG2FC	Lip-KT109/ Vehicle		Proteins	LOG2FC	Free KT109/ Vehicle
	ABHD17B	0.179723	0.297805		ABHD17B	-0.0624	0.163966
	PAFAH1B3	0.2554	1.56499		PAFAH1B3	-0.09183	1.03786
	LDAH	0.084064	0.152097		LDAH	ND	ND
	PNPLA6	0.257413	0.915014		PNPLA6	-0.46926	2.30077
	ABHD13	0.159199	0.423902		ABHD13	-0.1016	0.751899
	FAAH	-0.53812	2.20593		FAAH	-1.30638	2.97445
	PPT1	0.25177	0.368347		PPT1	-0.08876	0.209342
	APEH	-0.11925	0.286618		APEH	-0.0811	1.26561
	RBBP9	0.308788	0.88241		RBBP9	-0.3046	1.07393
	DDHD1	ND	ND		DDHD1	-0.29808	2.78482
	ESD	0.492964	0.723447		ESD	-0.41056	1.59232
	ABHD1	0.388465	0.817677		ABHD1	-0.32916	0.631655
	PNPLA7	0.07222	0.183978		PNPLA7	0.077243	0.179014
	LACTB	0.24813	0.983859		LACTB	-0.04742	0.114026
	SEC23IP	0.024792	0.065323		SEC23IP	-0.15093	2.02087
	PGAP1	0.151859	0.927133		PGAP1	0.071305	0.226803
	PPME1	-0.20147	0.479141		PPME1	-0.1104	0.4237
	SIAE	0.044511	0.088142		SIAE	-0.0385	0.13191
	FASN	-0.31473	0.614194		FASN	-0.04444	0.217224
	DDHD2	ND	ND		DDHD2	-0.41632	4.11741
	LYPLA1	0.222392	0.607603		LYPLA1	-0.22938	1.02927
	NCEH1	0.513659	0.782006		NCEH1	0.012926	0.020017
	PLA2G15	-0.20812	0.518655		PLA2G15	-1.06895	2.70904
	PREPL	0.157475	0.402168		PREPL	0.037031	0.081616
	ABHD16A	0.242857	1.35309		ABHD16A	0.240009	0.32527
	SCPEP1	-0.0504	0.039479		SCPEP1	-0.13924	0.68445
	CYCS	-0.09183	0.095007		CYCS	ND	ND
	DPP9	-0.09285	0.185544		DPP9	-0.01207	0.042368
	ABHD6	-1.84684	3.49602		ABHD6	-1.96391	4.06539
	ACOT6	0.086331	0.387508		ACOT6	0.082703	0.223255
	ABHD12	0.257011	0.718877		ABHD12	0.21661	0.406826
	LIPG	-0.15361	0.22418		LIPG	0.158337	1.45435
	DPP8	-0.05439	0.153303		DPP8	0.031866	0.200334
	PRCP	-0.04742	0.094961		PRCP	0.154886	0.416569
	CTSA	0.023374	0.02428		CTSA	0.172488	0.413952
	QRSL1	0.228562	0.954981		QRSL1	-0.4666	2.20968
	ABHD10	0.151859	0.320129		ABHD10	-0.18224	0.490626
	OVCA2	0.134878	0.312787		OVCA2	-0.16866	0.491181
	DAGL	-1.03801	2.89925		DAGL	-1.41632	6.18086
	PAFAH1B2	-0.05389	0.079244		PAFAH1B2	-0.06945	0.364002
	PAFAH2	-0.24355	0.391682		PAFAH2	-1.02425	3.91571
	DPP7	0.029041	0.0388		DPP7	0.062582	0.118783
	ABHD11	0.266637	0.378973		ABHD11	-0.12343	0.368503
	PREP	-0.02621	0.03993		PREP	-0.13977	1.10192
	ABHD17C	0.085878	0.203248		ABHD17C	-0.08978	0.480512
	ABHD17A	0.097161	0.412716		ABHD17A	-0.02376	0.092674
	IAH1	-0.13026	0.277976		IAH1	-0.17951	0.810705
	LPL	-0.04941	0.038406		LPL	0.156612	0.445435
	LIPA	-0.0811	0.128932		LIPA	0.342934	0.998848
	PPT2	0.20581	1.58917		PPT2	-0.01062	0.021568
	ABHD4	0.060739	0.075171		ABHD4	-0.0509	0.137142
	PNPLA8	0.434028	1.04423		PNPLA8	0.124769	0.320567
	TEX30	0.039372	0.051898		TEX30	-0.08314	0.329841
	LYPLA2	0.111031	0.149042		LYPLA2	-0.04494	0.185409
	LIPE	-0.05889	0.082816		LIPE	-0.49682	1.47196
	PLA2G4A	0.096712	1.29236		PLA2G4A	-0.02964	0.053831
	ACOT2	0.16092	0.429534		ACOT2	-0.17354	0.630005
	PLA2G6	ND	ND		PLA2G6	-0.06391	0.197571

### Sheet: +LPS soluble
ND=not detected		Soluble Fraction +LPS
	Proteins	LOG2FC	Lip-KT109/ Vehicle		Proteins	LOG2FC	Free KT109/ Vehicle
	PAFAH1B3	0.296702	0.7283		PAFAH1B3	0.16907	0.512662
	PPT1	0.49228	0.792604		PPT1	-0.11351	0.282434
	APEH	0.004322	0.015084		APEH	0.165644	0.493397
	RBBP9	0.124328	0.604943		RBBP9	-0.0619	0.07169
	ESD	0.258217	0.342455		ESD	-0.52699	0.808937
	ACOT1	0.394697	0.521773		ACOT1	-0.30401	1.36222
	SEC23IP	-0.04196	0.549202		SEC23IP	-0.14083	0.474197
	PPME1	0.126092	0.789303		PPME1	-0.26419	0.660895
	SIAE	0.805155	0.80795		SIAE	0.07222	0.485046
	FASN	-0.12658	0.957631		FASN	-0.13079	1.05943
	DDHD2	-0.03308	0.300228		DDHD2	-0.45799	1.02945
	LYPLA1	0.102994	0.580457		LYPLA1	-0.02669	0.06565
	NCEH1	0.678072	0.919282		NCEH1	0.101202	0.197552
	PLA2G15	0.029983	0.037184		PLA2G15	-0.90599	2.22826
	PREPL	0.222392	1.3187		PREPL	-0.09954	1.13968
	SCPEP1	0.341037	0.700599		SCPEP1	-0.46727	2.99654
	CYCS	-0.17788	0.204216		CYCS	-0.16219	0.368465
	DPP9	-0.07907	1.14706		DPP9	0.194087	0.657527
	ABHD6	-1.30996	3.75396		ABHD6	-1.05389	4.58667
	ABHD12	0.191563	0.779369		ABHD12	-0.259	1.63413
	LIPG	-0.09902	0.09361		LIPG	0.547943	1.61655
	PNPLA2	0.075875	0.449161		PNPLA2	-0.07198	0.149451
	DPP8	0.020532	0.106028		DPP8	0.172488	1.29672
	PRCP	0.454878	0.657562		PRCP	-0.00627	0.021425
	CTSA	0.714575	0.738421		CTSA	-0.06542	0.21334
	ABHD10	0.263034	0.603292		ABHD10	-0.05939	0.245435
	AFMID	-0.12553	0.303433		AFMID	0.207893	0.530176
	OVCA2	0.144482	0.924365		OVCA2	-0.16381	0.873894
	PAFAH1B2	0.006717	0.054223		PAFAH1B2	0.031866	0.168466
	PAFAH2	-0.23843	1.69347		PAFAH2	-1.06794	2.94961
	DPP7	0.870266	0.785661		DPP7	0.238379	0.418131
	ABHD11	0.267436	0.854055		ABHD11	-0.09542	0.735666
	PREP	-0.11508	1.70726		PREP	0.001922	0.018602
	IAH1	-0.04295	0.126164		IAH1	-0.0624	0.488198
	LPL	0.02148	0.260501		LPL	0.546956	1.47871
	LIPA	0.422951	0.934099		LIPA	-0.10005	0.278958
	PPT2	0.879444	0.966082		PPT2	-0.03111	0.171961
	ABHD4	0.14274	0.177652		ABHD4	0.023374	0.051656
	TEX30	-0.00433	0.010023		TEX30	-0.45931	0.990366
	LYPLA2	-0.04494	0.95759		LYPLA2	-0.12134	3.33114
	LIPE	-0.01159	0.042525		LIPE	-0.31893	3.03275
	PLA2G4A	-0.18006	0.727533		PLA2G4A	-0.32253	1.06384
	ACOT2	0.331896	0.674449		ACOT2	-0.02229	0.066366
	PLA2G6	0.3146	1.53395		PLA2G6	-0.00723	0.020512

### Sheet: -LPS soluble
ND=not detected		Soluble Fraction -LPS
	Proteins	LOG2FC	Lip-KT109/ Vehicle		Proteins	LOG2FC	Free KT109/ Vehicle
	PAFAH1B3	0.691236	0.977408		PAFAH1B3	0.037968	0.769272
	PPT1	0.668724	1.14785		PPT1	0.077699	0.120029
	APEH	0.513659	0.559831		APEH	0.043578	0.212198
	RBBP9	-0.01013	0.01749		RBBP9	-0.10521	0.135715
	ESD	0.224452	0.37031		ESD	-0.226	0.227833
	ACOT1	0.674762	1.39472		ACOT1	0.02148	0.337486
	SEC23IP	-0.04295	0.129951		SEC23IP	-0.12029	0.445094
	PPME1	0.073592	0.291249		PPME1	0.016259	0.020612
	SIAE	0.727412	1.82453		SIAE	0.114589	0.791598
	FASN	0.033746	0.039485		FASN	0.056584	0.36049
	DDHD2	0.087689	0.403233		DDHD2	-0.13553	0.618748
	LYPLA1	0.603755	0.66134		LYPLA1	-0.13606	1.01976
	NCEH1	0.576603	2.94353		NCEH1	-0.02523	0.248606
	PLA2G15	0.41828	0.67209		PLA2G15	-1.00096	3.25539
	PREPL	0.386259	0.779816		PREPL	0.013403	0.024359
	SCPEP1	0.352759	0.800684		SCPEP1	-0.42146	1.43936
	CYCS	0.455579	1.3395		CYCS	-0.00771	0.015115
	DPP9	0.465365	0.591858		DPP9	0.045443	1.98929
	ABHD6	-1.00965	2.10166		ABHD6	-1.35107	3.17149
	ABHD12	0.507245	1.0859		ABHD12	0.252981	1.43666
	LIPG	0.114145	0.046938		LIPG	0.216196	0.364051
	PNPLA2	0.364386	0.781597		PNPLA2	-0.03899	0.148238
	DPP8	0.513322	0.646001		DPP8	0.154454	2.64754
	PRCP	0.954072	1.5435		PRCP	0.09356	0.592102
	CTSA	1.21909	1.21389		CTSA	-0.10884	2.83336
	ABHD10	0.625115	1.93924		ABHD10	0.146655	0.398829
	AFMID	0.440775	1.09362		AFMID	0.221155	1.98219
	OVCA2	0.149693	1.32547		OVCA2	0.088142	0.108904
	PAFAH1B2	0.406718	0.598839		PAFAH1B2	0.022427	0.118712
	PAFAH2	0.22733	0.2187		PAFAH2	-1.33158	5.65863
	DPP7	0.967169	0.890728		DPP7	0.004322	0.208589
	ABHD11	0.728283	3.30059		ABHD11	0.109695	0.240126
	PREP	0.388465	0.382254		PREP	-0.01062	0.078528
	IAH1	0.184386	1.9433		IAH1	-0.074	0.179497
	LPL	0.636296	0.5586		LPL	0.123004	0.233069
	LIPA	0.513659	1.04904		LIPA	0.282539	0.573352
	PPT2	0.952831	1.14941		PPT2	0.030454	0.853907
	ABHD4	0.16006	0.361918		ABHD4	0.028098	0.696019
	TEX30	-0.19705	0.327347		TEX30	0.004801	0.005269
	LYPLA2	0.366998	0.328578		LYPLA2	-0.1504	0.893054
	LIPE	0.31769	0.522159		LIPE	-0.10521	0.573128
	PLA2G4A	-0.20867	1.88614		PLA2G4A	-0.0624	0.112079
	ACOT2	0.379991	4.10084		ACOT2	0.260226	1.26858
	PLA2G6	0.336474	1.30191		PLA2G6	0.118581	0.68067
